# A RHNO1-ATR/Chk1 positive feedback loop sustains the DNA replication stress response

**DOI:** 10.64898/2026.05.22.727300

**Authors:** Niphat Jirapongwattana, Carley M. Conover, Catalina Trujillo Jaramillo, Kishore K. Chiruvella, Joonyoung Her, Gargi Ghosal, Samuel F. Bunting, Dale A. Ramsden, Adam R. Karpf

## Abstract

Elevated DNA replication stress is a common feature of cancer cells, rendering them dependent on ATR/Chk1 signaling, which controls the DNA replication stress checkpoint, for survival. Although the activation of ATR/Chk1 signaling is well-established, how this signal is maintained until replication stress is fully resolved is less understood. Here, we investigated the roles of RAD9–HUS1–RAD1 interacting nuclear orphan 1 (RHNO1) in cancer progression and its involvement in maintaining ATR/Chk1 signaling during the DNA replication stress response. We demonstrate that depletion of RHNO1 significantly inhibits cancer cell proliferation *in vitro* and tumor growth *in vivo*. Mechanistically, we show that, while RHNO1 is dispensable for initial ATR/Chk1 signal activation, it is upregulated and stabilized following replication stress. RHNO1 is required to sustain ATR/Chk1 signaling, prevent premature checkpoint collapse, and suppress genomic instability. Under basal conditions, RHNO1 is rapidly degraded by the proteasome, however, RHNO1 is phosphorylated and stabilized following DNA replication stress. Stabilization of RHNO1 is mediated by ATR/Chk1 signaling which promotes RHNO1 localization to stressed replication forks marked by phosphorylated RPA32. Together, our data reveals a novel positive feedback loop wherein ATR/Chk1 signaling activation stabilizes RHNO1, which, in turn, is required to sustain the signal and thus the replication stress response. This work identifies RHNO1 as a key component in the cellular replication stress response and highlights its potential as a therapeutic target for tumor cells reliant on ATR/Chk1 signaling.
