## Supplementary Table 1 for "A RHNO1-ATR/Chk1 positive feedback loop sustains the DNA replication stress response"

### Sheet: Primer sequence
Primer name	Use for	5' to 3' sequence
hRHNO1 1245 F	human RHNO1 qPCR	TCATTCACCGGTTGATGCCT
hRHNO1 1245 R	human RHNO1 qPCR	CACCTGTCGAGTGTGAGTGA
h18S F	human 18s qPCR	CAGCCACCCGAGATTGAGCA
h18S R	human 18s qPCR	TAGTAGCGACGGGCGGTGTG
U6 promoter F	U6 promoter sequencing	GAGGGCCTATTTCCCATGATTCC
hRHNO1 700 F	human RHNO1 genomic DNA sequence flanking HiBiT knock in	ACTGGCACTCCTAATAGCCCAGAG
hRHNO1 1090 R	human RHNO1 genomic DNA sequence flanking HiBiT knock in	CCAGCCTGGGCAACAGAGCAAT
hRHNO1 gRNA	human RHNO1 C-terminal-targeted gRNA	GTCAGCTTTTCACAAGGAAT
hRHNO1 KO-1 gRNA	human RHNO1 gene knockout gRNA	GAGGCATCAACCGGTGAATG
hRHNO1 KO-2 gRNA	human RHNO1 gene knockout gRNA	GTAATCCCATGGGCCTACCC
hRHNO1 KO F	human RHNO1 genomic DNA sequence flanking deleted region	GCATGGGTTGGAATTGGAGCCTA
hRHNO1 KO R	human RHNO1 genomic DNA sequence flanking deleted region	TCAAAGTAGGCCGGGCAGA

### Sheet: Chromosomal assay
		5' to 3' sequence
LBR Cas9 Spacer		GAACACCTCTGCATGAGCAG
LBR Locus TMEJ TINS Product	Fwd	TGAACACCTCATGCAGAGG
	Rev	GAGAAGAGAGAAGGAGGGTACA
	Probe	/56FAM/TAGGCAAAGC/ZEN/TGGATGTTGTCACCT/3IABkFQ/
LBR Locus TMEJ MH Product	Fwd	CAGTGAACACCTCTGCATAAA
	Rev	GAGAAGAGAGAAGGAGGGTACA
	Probe	/56FAM/TAGGCAAAGC/ZEN/TGGATGTTGTCACCT/3IABkFQ/
LBR Locus NHEJ Product	Fwd	GAACACCTCTGCATGAGGC
	Rev	GAGAAGAGAGAAGGAGGGTACA
	Probe	56FAM/TAGGCAAAGC/ZEN/TGGATGTTGTCACCT/3IABkFQ/
LBR Locus Native Sequence	Fwd	AACACCTCTGCATGAGCAG
	Rev	AGGCTCTGAGCTAAATGTTGA
	Probe	56FAM/TAGGCAAAGC/ZEN/TGGATGTTGTCACCT/3IABkFQ/
LBR Locus Reference	Fwd	CAAAACAGAGCAGGGGAGAGA
	Rev	GCCTTTGCCTGGAGAACTTAC
	Probe	/5HEX/ATGGAGGTGAAGATGCAGGTGTCA/3IABkFQ/

### Sheet: hRHNO1-HiBiT HDR donor sequence
	HiBiT sequence
	GS linker
	300 bp homology

### Sheet: Antibodies list
Antibody name	Supplier	Catalogue number	Use for
Phospho-Chk1 (Ser345) (133D3) Rabbit Monoclonal Antibody	Cell Signaling	#2348	Western blot
Phospho-Histone H2A.X (Ser139) (20E3) Rabbit Monoclonal Antibody	Cell Signaling	#9718	Western blot
Histone H3 Antibody Rabbit Polyclonal Antibody	Cell Signaling	#9715	Western blot
Phospho-Histone H3 (Ser10) (D7N8E) Rabbit Monoclonal Antibody	Cell Signaling	#53348	Western blot
Cyclin E1 (D7T3U) Rabbit Monoclonal Antibody	Cell Signaling	#20808	Western blot
Anti-SP1 antibody Rabbit Polyclonal Antibody	Abcam	ab13370	Western blot
Anti-HiBiT Mouse Monoclonal Antibody	Promega	N7200	Western blot, Immunofluorescence
beta Actin Antibody (C4) Mouse Monoclonal Antibody	Santa Cruz	sc-47778	Western blot
RPA 32 kDa subunit Antibody (9H8) Mouse Monoclonal Antibody	Santa Cruz	sc-56770	Western blot, Immunofluorescence
Chk1 Antibody (G-4) Mouse Monoclonal Antibody	Santa Cruz	sc-8408	Western blot
Anti-Phospho RPA32 (S33) Rabbit Polyclonal Antibody	Bethyl	A300-246A	Western blot, Immunofluorescence
Goat anti-Mouse IgG (H+L) Highly Cross-Adsorbed Secondary Antibody, Alexa Fluor™ 488	Invitrogen	A-11029	Immunofluorescence
Goat anti-Rabbit IgG (H+L) Highly Cross-Adsorbed Secondary Antibody, Alexa Fluor™ 594	Invitrogen	A-11037	Immunofluorescence
Goat anti-Mouse IgG (H+L) Cross-Adsorbed Secondary Antibody, Alexa Fluor™ 594	Invitrogen	A-11005	Immunofluorescence
Goat anti-Rabbit IgG (H+L) Highly Cross-Adsorbed Secondary Antibody, Alexa Fluor™ 647	Invitrogen	A-21245	Immunofluorescence

### Sheet: Drug treatment
Drug name	Supplier	Catalogue number	Use in figure	Concentration	Incubation time
Hydroxyurea	MilliporeSigma	H8627	Figure 1F	0.05, 0.1, 0.15, 0.5 mM	72 hours
			Figure 1E	5 mM	24 hours
			Figure 1G, Sup Fig 1, Sup Fig 2	2.5 mM	5 hours
			Figure 1H	5 mM	5 hours
			Figure 1I	5 mM	3 hours
			Figure 3A	2.5 mM	2, 4, 6, 8 hours
			Figure 3B	2.5 mM	2, 6, 24 hours
			Figure 3C, 4A-K, Sup Fig 4A, Sup Fig 6, Sup Fig 7	2.5 mM	24 hours
			Figure 3D	2.5 mM	18 hours
			Figure 3E	2.5 mM	1, 2, 6 hours
			Figure 3F	2.5 mM	6 hours
			Figure 3G	2.5 mM	6 and 24 hours
			Sup Fig 4	1 mM	24 hours
Etoposide	SelleckChem	S1225	Figure 3A	5 µM	2, 4, 6, 8 hours
			Figure 3B, Sup Fig 5A	5 µM	24 hours
Gemcitabine	ThermoFisher Scientific	461060010	Sup Fig 5A	50 nM	24 hours
Aphidicolin	MilliporeSigma	501784118	Sup Fig 5A	1 µM	24 hours
AZD6738 (ATR inhibitor)	SelleckChem	S7693	Figure 4A, 4B, Sup Fig 5A	0.2 µM	24 hours
			Figure 4B, 4C, 4J	1 µM	24 hours
			Figure 4K	0.5 µM	24 hours
MK8776 (Chk1 inhibitor)	SelleckChem	S2735	Figure 4A, 4B	0.2 µM	24 hours
			Figure 4B, 4C, 4J	1 µM	24 hours
			Figure 4K	0.5 µM	24 hours
MG132 (proteasome inhibitor)	Sigma Aldrich	474790	Figure 3F	5 µM	6 hours
			Figure 3G	1 µM	6 and 24 hours
Bortezomib (proteasome inhibitor)	ND	ND	Figure 3G	50 nM	6 and 24 hours
Cycloheximide	Sigma Aldrich	1810	Figure 3D	10 µg/ml	0.5, 1, 2, 4, 6 hours
			Figure 3E		1, 2, 6 hours
RO3306 (CDK1 inhibitor)	Medchemexpress	50-187-2692	Sup fig 5C	9 µM	16 hours
			Figure 4A	9 µM	24 hours
Thymidine	Sigma Aldrich	1149306	Sup fig 5C	2 mM	24 hours
Nocodazole	MilliporeSigma	487928	Sup fig 5C	100 ng/ml	2 hours
BI2536 (PLK1 inhibitor)	Medchemexpress	HY-50698	Figure 4A	50 nM	24 hours
ART558 (POLQ inhibitor)	Gift from Artios UK		Sup Fig 3D	10 µM	48 hours
